# Population Genomics Reveals Molecular Determinants of Specialization to Tomato in the Polyphagous Fungal Pathogen *Botrytis cinerea* in France

**DOI:** 10.1101/2020.07.24.219691

**Authors:** Alex Mercier, Adeline Simon, Nicolas Lapalu, Tatiana Giraud, Marc Bardin, Anne-Sophie Walker, Muriel Viaud, Pierre Gladieux

## Abstract

Many fungal plant pathogens encompass multiple populations specialized on different plant species. Understanding the factors underlying pathogen adaptation to their hosts is a major challenge of evolutionary microbiology, and it should help preventing the emergence of new specialized pathogens on novel hosts. Previous studies have shown that French populations of the grey mould pathogen *Botrytis cinerea* parasitizing tomato and grapevine are differentiated from each other, and have higher aggressiveness on their host-of-origin than on other hosts, indicating some degree of host specialization in this polyphagous pathogen. Here, we aimed at identifying the genomic features underlying the specialization of *B. cinerea* populations to tomato and grapevine. Based on whole genome sequences of 32 isolates, we confirmed the subdivision of *B. cinerea* pathogens into two genetic clusters on grapevine and another, single cluster on tomato. Levels of genetic variation in the different clusters were similar, suggesting that the tomato-specific cluster has not recently emerged following a bottleneck. Using genome scans for selective sweeps and divergent selection, tests of positive selection based on polymorphism and divergence at synonymous and non-synonymous sites and analyses of presence/absence variation, we identified several candidate genes that represent possible determinants of host specialization in the tomato-associated population. This work deepens our understanding of the genomic changes underlying the specialization of fungal pathogen populations.
