## Supplementary table S2 for "Population Genomics Reveals Molecular Determinants of Specialization to Tomato in the Polyphagous Fungal Pathogen *Botrytis cinerea* in France"

### Sheet: table
Supplementary table S2. Summary statistics of polymorphism across populations and chromosomes. nan: "not a number", i.e. no data because no polymorphism
chromosome	population	number of sites	segregatin sites S	nucleotide diversity pi	population mutation parameter (Watterson's θ/bp)	Tajima's D	Fay and Wu's standardized H	population recombination parameter (ρ/bp)
BCIN01	T	3705079	3692.1	0.0021131	0.00198591	0.274553	0.433689	0.01078
BCIN02	T	3020703	2955.73	0.00213838	0.00205253	0.00714172	0.273653	0.0570558
BCIN03	T	3010300	2954.57	0.00254476	0.00240026	0.279522	0.478056	0.00130351
BCIN04	T	2234209	2228.64	0.0039944	0.00378718	0.188781	0.475668	0.000344533
BCIN05	T	2727942	2677.17	0.00246187	0.00243294	-0,0467065	0.442404	0.00604016
BCIN06	T	2438813	2414.96	0.00364854	0.0034811	0.0614841	0.491036	0.00150973
BCIN07	T	2393960	2350	0.00284933	0.00278152	0.166	0.441697	0.0060935
BCIN08	T	2325911	2339.81	0.00223817	0.00210105	0.339083	0.499162	0.000105902
BCIN09	T	2282556	2291.34	0.00307396	0.00305593	0.0480539	0.282403	0.0192482
BCIN10	T	2193608	2172.86	0.00324557	0.00299515	0.470261	0.641064	0.000295787
BCIN11	T	2081490	2060.2	0.00259526	0.00253196	0.0519039	0.426476	0.00753131
BCIN12	T	2123765	2100.52	0.00280459	0.00252788	0.622753	0.682908	0.016773
BCIN13	T	1952221	1981.27	0.0024155	0.00219486	0.419349	0.571669	0.020087
BCIN14	T	1845757	1895.14	0.00302089	0.00279886	0.270754	0.571353	0.00290563
BCIN15	T	1783745	1780.68	0.00233354	0.00224234	0.0674518	0.396022	0.0060408
BCIN16	T	1699383	1725.92	0.00266542	0.00274257	-0,4477213	0.114871	0.00261679
BCIN17	T	81687	142.147	0.00733004	0.0058271	1.36901	nan	nan
BCIN18	T	0	0	nan	nan	nan	nan	nan
mean/sum across BCIN01 to BCIN016		37901129	37763.1	0.00272326	0.00259747	0.309074	0.451383	0.0107742
BCIN01	G1	3051499	2624.99	0.00143314	0.00138678	0.0906886	0.240307	0.0182318
BCIN02	G1	2483956	2095.44	0.0015707	0.00152706	-0,0841525	0.150677	0.0495104
BCIN03	G1	2464467	2076.9	0.00171605	0.0016123	0.167727	0.323404	0.0056193
BCIN04	G1	1792235	1582.9	0.00271589	0.0025616	0.367012	0.402538	0.0111805
BCIN05	G1	2274338	1905.05	0.00122913	0.00117816	0.116681	0.279681	0.00990885
BCIN06	G1	2002783	1706.17	0.00194175	0.00197175	-0,0853997	0.119948	0.0395368
BCIN07	G1	1977135	1679.67	0.00173639	0.00166055	0.0714913	0.231553	0.00136313
BCIN08	G1	1923049	1672.37	0.00159063	0.00155774	0.0049387	0.212094	0.0159695
BCIN09	G1	1857886	1619.14	0.00190784	0.00182969	0.228734	0.217671	0.00784293
BCIN10	G1	1780634	1546.62	0.00187903	0.00180021	0.0302414	0.184539	0.000495217
BCIN11	G1	1712922	1461.38	0.00177593	0.00169914	0.0780546	0.20888	0.0144689
BCIN12	G1	1741234	1481.18	0.00163509	0.00144896	0.560614	0.313861	0.000115656
BCIN13	G1	1621820	1393.57	0.00205628	0.00202233	-0,1526249	0.165605	0.021987
BCIN14	G1	1503116	1328.63	0.00157826	0.00158958	-0,1821174	0.133339	0.0498648
BCIN15	G1	1463647	1255.92	0.00181343	0.00174966	0.245934	0.29402	0.0164537
BCIN16	G1	1393252	1221.2	0.00210399	0.00197836	0.0362141	0.209039	0.018863
BCIN17	G1	70568	118.014	5.69e-05	7.52e-05	-0,845263	nan	nan
BCIN18	G1	0	0	nan	nan	nan	nan	nan
mean/sum across BCIN01 to BCIN016		31114541	26769.1	0.00175944	0.00169471	0.166528	0.230447	0.0178064
BCIN01	G2	3719327	1408.09	0.00303792	0.00280453	1.31735	0.164795	0.174595
BCIN02	G2	3026107	1128.16	0.00219886	0.00200325	1.44112	0.13283	0.205517
BCIN03	G2	3026192	1123.02	0.00283222	0.00257055	1.48706	0.114838	0.107236
BCIN04	G2	2245671	845.647	0.00469563	0.00431823	1.59734	0.145171	0.170244
BCIN05	G2	2740543	1020.22	0.00250875	0.00231047	1.37021	0.187059	0.272779
BCIN06	G2	2437823	908.768	0.00399605	0.00358444	1.69215	0.120896	0.225824
BCIN07	G2	2410235	899.29	0.00277435	0.00254264	1.47016	0.190603	0.288485
BCIN08	G2	2357731	907.609	0.00201444	0.00182739	1.47381	0.154487	0.286016
BCIN09	G2	2276988	871.748	0.00272509	0.00252849	1.42682	0.121025	0.16285
BCIN10	G2	2176413	819.033	0.00260061	0.00240526	1.27615	0.136975	0.297684
BCIN11	G2	2087064	781.264	0.00329043	0.00298883	1.61016	0.138949	0.264117
BCIN12	G2	2116593	793.086	0.00273088	0.00246457	1.5355	0.0886749	0.0934222
BCIN13	G2	1957711	754.929	0.00273338	0.00245317	1.60114	0.148338	0.147522
BCIN14	G2	1853649	724.372	0.00313409	0.00287691	1.41565	0.192149	0.30625
BCIN15	G2	1768285	666.191	0.00370764	0.00344909	1.46259	0.130976	0.138712
BCIN16	G2	1704516	656.395	0.0033862	0.00317733	1.34791	0.0790319	0.141124
BCIN17	G2	0	0	nan	nan	nan	nan	nan
BCIN18	G2	0	0	nan	nan	nan	nan	nan
mean/sum across BCIN01 to BCIN016		37904848	14307.8	0.0029844	0.0027321	1.47032	0.140425	0.204684
