## Supplementary table S4 for "Population Genomics Reveals Molecular Determinants of Specialization to Tomato in the Polyphagous Fungal Pathogen *Botrytis cinerea* in France"

### Sheet: Feuil1
Supplementary Table S4 : Deletion and gene duplication events of B05.10 genes in the G and T populations, based on Illumina read mapping coverage. The values are the normalized mapping coverage of B05.10 genes in the populations.
B05.10 gene id	Vv1	Vv2	Vv3	Vv4	Vv5	Vv6	Vv7	Vv10	Vv12	Vv13	Vv14	Vv16	Vv8	Vv9	Vv11	Vv15	Sl1	Sl2	Sl3	Sl4	Sl5	Sl6	Sl7	Sl8	Sl9	Sl10	Sl11	Sl12	Sl13	IPR annotation
Bcin02g00013	73	77	77	149	76	81	70	73	74	69	71	71	67	67	70	72	0	1	1	1	1	0	0	1	0	0	0	0	0	IPR002938:FAD-binding domain; IPR036188:FAD/NAD(P)-binding domain;
Bcin02g00014	62	69	68	138	67	78	64	66	66	72	71	74	64	69	62	65	0	0	1	0	0	0	0	0	0	0	0	0	0	IPR011032:GroES-like superfamily; IPR020843:Polyketide synthase, enoylreductase domain; IPR036291:NAD(P)-binding domain superfamily;
Bcin02g00015	76	85	81	161	84	94	68	82	67	54	64	69	64	66	78	70	1	0	1	0	0	1	0	1	0	0	0	0	0	#N/A
Bcin02g00016	73	74	78	148	77	82	76	73	75	80	72	83	72	71	69	76	0	0	1	0	0	0	0	0	0	0	0	0	0	IPR036736:ACP-like superfamily;IPR029058:Alpha/Beta hydrolase fold;IPR020845:AMP-binding, conserved site;IPR000873:AMP-dependent synthetase/ligase;IPR042099:AMP-dependent synthetase-like superfamily;IPR009081:Phosphopantetheine binding ACP domain;IPR020806:Polyketide synthase, phosphopantetheine-binding domain;IPR020802:Polyketide synthase, thioesterase domain;IPR001031:Thioesterase;
Bcin15g00010	65	74	75	148	72	70	2	76	72	75	69	0	69	69	75	65	1	1	1	0	1	0	0	0	0	0	0	0	0	#N/A
Bcin08g00060	74	70	74	1	1	73	2	78	1	75	74	76	74	71	77	77	227	225	223	216	148	222	222	217	224	235	226	213	229	IPR006710:Glycoside hydrolase, family 43; IPR013320:Concanavalin A-like lectin/glucanase domain; IPR023296:Glycosyl hydrolase, five-bladed beta-propellor domain;
Bcin08g00070	76	0	76	1	72	70	80	78	81	75	76	2	79	76	82	77	231	230	226	227	155	230	232	225	237	231	231	224	239	IPR002213:UDP-glucuronosyl/UDP-glucosyltransferase; IPR004276:Glycosyltransferase family 28, N-terminal domain;
Bcin08g00080	70	72	70	70	72	61	77	69	68	74	74	72	75	69	78	77	208	218	210	203	133	203	206	204	216	203	218	206	211	IPR010730:Heterokaryon incompatibility;
Bcin08g00090	76	75	75	76	79	69	79	72	73	75	78	74	74	83	77	70	252	237	239	230	137	225	210	222	216	244	224	230	223	IPR023753:FAD/NAD(P)-binding domain;
