## Supplementary table S5 for "Population Genomics Reveals Molecular Determinants of Specialization to Tomato in the Polyphagous Fungal Pathogen *Botrytis cinerea* in France"

### Sheet: Feuil1
Supp Table S5. Assembly statistics
	G1												G2				T
	Vv1	Vv2	Vv3	Vv4	Vv5	Vv6	Vv7	Vv10	Vv12	Vv13	Vv14	Vv16	Vv8	Vv9	Vv11	Vv15	Sl1	Sl2	Sl3	Sl4	Sl5	Sl6	Sl7	Sl8	Sl9	Sl10	Sl11	Sl12
Assembly statistics
Number of contigs	3033	2179	1621	2210	2254	2431	3106	2945	2751	2939	3302	2978	2601	2634	2536	2647	1903	1829	1332	2620	2821	2745	2679	2668	685	2664	2673	2732
Min contig length	500	501	502	504	500	500	500	500	501	500	500	500	500	500	500	500	500	500	509	500	500	502	500	500	503	500	500	500
Max contig length	234099	197747	355713	286102	286210	255564	234134	286160	324385	189200	286024	262496	210701	210617	211585	222366	247312	326444	321463	211473	196694	193631	192240	210603	778039	212457	209844	211500
N50	40208	44524	69628	43351	46546	42309	37607	39115	40991	38473	36928	36001	42495	43287	45717	43127	45906	48216	66846	43686	42500	42449	41900	41986	215108	41795	42352	41062
N90	7676	10930	16047	10292	10623	9599	7725	7798	8706	8049	7378	7657	9594	9000	9618	9383	12106	12484	17686	9062	8575	8538	9041	9091	47805	8648	8944	8407
Total genome size	42065803	42220593	42367616	42575537	42274751	42505421	41434849	41600792	41998608	41127382	41981219	41082222	41282280	41458322	41763970	41159229	41775939	41773019	42136742	41044200	41267578	41330017	41068375	41373191	41439596	41541377	41398124	41513259
Number of predicted genes	11276	11178	11215	11237	11269	11260	11188	11191	11274	11193	11311	11236	11156	11146	11167	11207	11124	11127	11171	11142	11148	11144	11109	11168	11159	11183	11176	11156
Orthogroups statistics
Number of genes in orthogroups	11254	11166	11200	11220	11245	11233	11166	11173	11254	11172	11289	11216	11125	11119	11140	11178	11109	11117	11155	11127	11130	11120	11095	11139	11148	11129	11156	11142
Percentage of genes in orthogroups	99.8	99.9	99.9	99.8	99.8	99.8	99.8	99.8	99.8	99.8	99.8	99.8	99.7	99.8	99.8	99.7	99.9	99.9	99.9	99.9	99.8	99.8	99.9	99.7	99.9	99.5	99.8	99.9
Number of orthogroups containing species	11200	11112	11140	11161	11175	11155	11128	11129	11183	11130	11219	11165	11095	11094	11113	11123	11089	11097	11132	11110	11108	11087	11074	11115	11133	11100	11128	11107
Percentage of orthogroups containing species	90.9	90.2	90.4	90.6	90.7	90.6	90.3	90.3	90.8	90.3	91.1	90.6	90.1	90.1	90.2	90.3	90	90.1	90.4	90.2	90.2	90	89.9	90.2	90.4	90.1	90.3	90.2
BUSCO statistics on genome
Complete BUSCOs (C)	1293	1298	1294	1296	1297	1295	1296	1295	1295	1294	1292	1293	1296	1293	1294	1293	1295	1294	1295	1295	1294	1296	1295	1295	1302	1297	1295	1291
Complete and single-copy BUSCOs (S)	1292	1297	1296	1295	1296	1294	1295	1294	1294	1293	1291	1292	1295	1292	1293	1292	1294	1293	1294	1294	1293	1295	1294	1294	1301	1296	1294	1290
Complete and duplicated BUSCOs (D)	1	1	1	1	1	1	1	1	1	1	1	1	1	1	1	1	1	1	1	1	1	1	1	1	1	1	1	1
Fragmented BUSCOs (F)	7	4	5	6	5	6	7	7	7	6	8	7	6	9	7	9	6	4	5	6	6	6	6	5	2	6	4	8
Missing BUSCOs (M)	15	13	13	13	13	14	12	13	3	15	15	15	13	13	14	13	14	17	15	14	15	13	14	15	11	12	16	16
Total BUSCO groups searched	1315	1315	1315	1315	1315	1315	1315	1315	1315	1315	1315	1315	1315	1315	1315	1315	1315	1315	1315	1315	1315	1315	1315	1315	1315	1315	1315	1315
BUSCO statistics on predicted proteins
Complete BUSCOs (C)	1181	1177	1188	1174	1183	1182	1179	1178	1187	1176	1178	1181	1179	1176	1180	1188	1181	1184	1187	1180	1182	1178	1186	1176	1191	1186	1180	1181
Complete and single-copy BUSCOs (S)	1178	1174	1185	1171	1180	1179	1176	1175	1184	1173	1175	1178	1176	1173	1177	1185	1178	1181	1184	1177	1179	1175	1183	1173	1188	1183	1177	1178
Complete and duplicated BUSCOs (D)	3	3	3	3	3	3	3	3	3	3	3	3	5	3	3	3	3	3	3	3	3	3	3	3	3	3	3	3
Fragmented BUSCOs (F)	86	89	80	95	86	88	91	87	82	90	87	88	86	91	84	82	81	80	80	87	83	86	78	90	73	79	86	86
Missing BUSCOs (M)	48	49	47	46	46	45	45	50	46	49	50	46	50	48	51	45	53	51	48	48	50	51	51	49	51	50	49	48
Total BUSCO groups searched	1315	1315	1315	1315	1315	1315	1315	1315	1315	1315	1315	1315	1315	1315	1315	1315	1315	1315	1315	1315	1315	1315	1315	1315	1315	1315	1315	1315
